# Glial-derived mitochondrial signals impact neuronal proteostasis and aging

**DOI:** 10.1101/2023.07.20.549924

**Authors:** Raz Bar-Ziv, Naibedya Dutta, Adam Hruby, Edward Sukarto, Maxim Averbukh, Athena Alcala, Hope R. Henderson, Jenni Durieux, Sarah U. Tronnes, Qazi Ahmad, Theodore Bolas, Joel Perez, Julian G. Dishart, Matthew Vega, Gilberto Garcia, Ryo Higuchi-Sanabria, Andrew Dillin

## Abstract

The nervous system plays a critical role in maintaining whole-organism homeostasis; neurons experiencing mitochondrial stress can coordinate the induction of protective cellular pathways, such as the mitochondrial unfolded protein response (UPR^MT^), between tissues. However, these studies largely ignored non-neuronal cells of the nervous system. Here, we found that UPR^MT^ activation in four, astrocyte-like glial cells in the nematode, *C. elegans*, can promote protein homeostasis by alleviating protein aggregation in neurons. Surprisingly, we find that glial cells utilize small clear vesicles (SCVs) to signal to neurons, which then relay the signal to the periphery using dense-core vesicles (DCVs). This work underlines the importance of glia in establishing and regulating protein homeostasis within the nervous system, which can then impact neuron-mediated effects in organismal homeostasis and longevity.

**One-Sentence Summary:** Glial cells sense mitochondrial stress and signal a beneficial stress signal to promote neuronal health and longevity.
