## Supplemental Table 1 for "Glial-derived mitochondrial signals impact neuronal proteostasis and aging"

### Sheet: Sheet1
Table S1: DEGs in hlh-17p::jmjd-1.2 animals
Gene name	WB symbol	log2(fold change)	p-value
F20G2.1	WBGene00008985	2.40867	7.28e-22
C06E4.3	WBGene00015532	2.23175	7.27e-19
ugt-32	WBGene00018543	1.92954	1.86e-14
D1054.8	WBGene00008375	1.49143	4.04e-14
C14C6.5	WBGene00015759	1.40333	2.86e-10
sna-2	WBGene00011747	1.27588	2.46e-09
lys-7	WBGene00003096	1.07614	4.37e-09
fmo-2	WBGene00001477	1.42449	1.16e-08
eat-3	WBGene00001134	1.12044	4.67e-08
puf-12	WBGene00014165	1.0823	1.12e-07
F57B10.4	WBGene00019002	1.06988	1.57e-07
evl-14	WBGene00001352	1.17111	9.74e-07
C30G12.2	WBGene00016274	1.06006	4.67e-06
F59A6.5	WBGene00019087	1.08215	4.98e-06
top-1	WBGene00006595	0.781262	1.51e-05
mog-5	WBGene00003393	0.973826	1.88e-05
F43G9.4	WBGene00009667	0.86675	3.23e-05
F35E12.10	WBGene00009434	0.998301	3.7e-05
T22B7.7	WBGene00020674	0.993278	4.12e-05
Y5F2A.4	WBGene00012385	0.841452	7.05e-05
F58B4.5	WBGene00010238	0.845824	9e-05
K02C4.3	WBGene00010502	0.752251	9.46e-05
D2096.12	WBGene00017079	0.776455	0.00010015
nrde-2	WBGene00011333	0.854734	0.00010906
ZC376.6	WBGene00013877	0.87	0.00014894
rbd-1	WBGene00004315	0.809869	0.00015851
tag-232	WBGene00044077	0.760442	0.00017376
F25D1.5	WBGene00009110	0.920695	0.00019838
ugt-26	WBGene00015695	0.869148	0.00018698
T10E9.1	WBGene00020411	0.766306	0.0001911
mma-1	WBGene00007587	0.785645	0.00021005
aspm-1	WBGene00008107	0.813868	0.00021996
M05D6.2	WBGene00010875	0.701119	0.00023858
rlbp-1	WBGene00011970	0.762586	0.00023111
smg-2	WBGene00004880	0.72214	0.00024537
C08B11.8	WBGene00007435	0.754014	0.00030279
K04F10.3	WBGene00019396	0.71515	0.00030268
hmg-4	WBGene00001974	0.719075	0.00030482
C28C12.12	WBGene00016182	0.709329	0.00032458
nid-1	WBGene00003738	0.781122	0.00034025
nol-10	WBGene00017989	0.633353	0.00036763
M03C11.3	WBGene00010840	0.793832	0.00037573
mans-1	WBGene00008411	0.765535	0.00045103
F53C11.5	WBGene00009975	0.688485	0.00046867
msh-5	WBGene00003421	0.78591	0.00052251
gld-2	WBGene00001596	0.760575	0.0005288
nfx-1	WBGene00007048	0.789707	0.00058816
flh-1	WBGene00012435	0.653588	0.00063829
tag-65	WBGene00006442	0.681591	0.00068479
clec-7	WBGene00017364	0.840073	0.0007057
ada-2	WBGene00017967	0.798583	0.00072461
C28C12.4	WBGene00016180	0.757481	0.00081585
wrn-1	WBGene00006944	0.749944	0.00082496
F19F10.11	WBGene00017607	0.781162	0.00083906
tbc-2	WBGene00022880	0.763946	0.00085597
F54F7.3	WBGene00010065	0.833872	0.00093253
smc-6	WBGene00010056	0.672116	0.00091405
apr-1	WBGene00000156	0.717146	0.00093375
F46B6.5	WBGene00009770	0.645418	0.00096757
F28C6.4	WBGene00009204	0.743656	0.00096941
C06E4.6	WBGene00015535	0.653815	0.0009958
oac-32	WBGene00018708	0.761927	0.00104245
T11G6.5	WBGene00011720	0.639447	0.00107456
C30G12.6	WBGene00016277	0.728323	0.00107103
F57C9.4	WBGene00019011	0.6088	0.00104974
C28H8.3	WBGene00016194	0.591115	0.00105649
smg-7	WBGene00004885	0.67199	0.00110831
cdr-4	WBGene00010470	0.689201	0.00115457
ebax-1	WBGene00004140	0.802526	0.00124123
C01G6.5	WBGene00007227	0.694536	0.00129265
Y67D8C.3	WBGene00022067	0.751208	0.00130763
F35A5.1	WBGene00018024	0.803445	0.00136229
sut-2	WBGene00022019	0.639381	0.00142952
R02D3.7	WBGene00019824	0.65882	0.00150883
daf-18	WBGene00000913	0.745898	0.00151393
C18A3.3	WBGene00015941	0.641567	0.00150388
C41D11.3	WBGene00016562	0.754283	0.00145451
mtm-1	WBGene00003475	0.708339	0.00146985
met-2	WBGene00019883	0.716146	0.00142507
flap-1	WBGene00018998	0.617098	0.00157473
pxn-1	WBGene00004256	0.750677	0.00162543
tin-44	WBGene00020383	0.73729	0.00162986
C05C12.4	WBGene00007336	0.761761	0.00166671
grp-1	WBGene00001743	0.671263	0.00170914
bcas-2	WBGene00020441	0.660011	0.00172986
F46C5.1	WBGene00009778	0.647707	0.00184695
gei-17	WBGene00001574	0.583497	0.00185723
apc-17	WBGene00007501	0.783122	0.00187804
prp-3	WBGene00010844	0.651077	0.00195037
emb-4	WBGene00001258	0.596545	0.00202017
F55G11.4	WBGene00010124	0.766536	0.00200405
C34B2.5	WBGene00016390	0.613975	0.00203043
Y44F5A.1	WBGene00012858	0.648838	0.00209005
F14F9.4	WBGene00017467	0.723377	0.00212571
nst-1	WBGene00003821	0.619148	0.00216737
tag-342	WBGene00007187	0.64909	0.00215779
mdt-26	WBGene00016115	0.63403	0.00236708
xnp-1	WBGene00006961	0.667548	0.00236539
cir-1	WBGene00018892	0.634711	0.00233726
rde-2	WBGene00004324	0.648278	0.00237729
rtel-1	WBGene00009124	0.67361	0.00237882
mrps-15	WBGene00010624	0.572726	0.00243061
spo-11	WBGene00004985	0.66675	0.00250346
gfi-2	WBGene00001582	0.526769	0.00255816
Y57A10A.5	WBGene00013250	0.725019	0.00261764
mom-4	WBGene00003396	0.643467	0.00260511
panl-3	WBGene00014015	0.587613	0.0026354
hrg-3	WBGene00010256	0.74949	0.00282368
pkc-1	WBGene00004032	0.543913	0.00282107
cdk-8	WBGene00000409	0.67115	0.00295135
abl-1	WBGene00000018	0.746149	0.00304617
ugt-17	WBGene00007422	0.702281	0.00311123
mtm-5	WBGene00003477	0.716286	0.00311522
ZK632.11	WBGene00014018	0.54826	0.00316801
F32B6.3	WBGene00009320	0.609945	0.0033225
gcna-1	WBGene00022694	0.599147	0.00342314
M03C11.8	WBGene00010845	0.588064	0.00352775
crn-3	WBGene00000796	0.605667	0.0036345
cyp-13A6	WBGene00011673	0.684578	0.00372498
clsp-1	WBGene00009127	0.602876	0.00371709
knl-1	WBGene00002231	0.560306	0.00379115
mix-1	WBGene00003367	0.586193	0.00392889
fbxa-60	WBGene00020456	0.706	0.00394125
mtcu-2	WBGene00009944	0.593373	0.00403877
pde-2	WBGene00011146	0.677708	0.00403769
rap-1	WBGene00004307	0.560667	0.00413538
smgl-1	WBGene00008990	0.578146	0.00418841
sftb-1	WBGene00011605	0.613675	0.0042052
mog-1	WBGene00003389	0.652298	0.00421634
ncbp-1	WBGene00018156	0.571761	0.00424766
C33H5.8	WBGene00016375	0.594879	0.00435445
dpf-2	WBGene00001055	0.632464	0.00438773
vps-54	WBGene00006934	0.598928	0.00442996
T05A12.3	WBGene00020234	0.564369	0.00453884
C54C6.6	WBGene00008288	0.620902	0.00453022
F54D8.6	WBGene00018802	0.58486	0.00458959
pars-1	WBGene00004189	0.512525	0.00462392
mans-4	WBGene00013881	0.655391	0.00481547
mut-2	WBGene00003499	0.564054	0.00481566
T04F3.4	WBGene00011439	0.706761	0.00496481
Y73B3A.4	WBGene00022206	0.605537	0.00499165
cogc-2	WBGene00000585	0.626652	0.0050687
ska-1	WBGene00013725	0.57182	0.00504432
C01B10.9	WBGene00015283	0.520226	0.00514831
F15B9.10	WBGene00045418	0.577075	0.00518729
F53H4.2	WBGene00010007	0.565304	0.00531423
ttr-49	WBGene00023485	0.696671	0.00537372
K10C2.8	WBGene00045265	0.618397	0.00546594
hmg-5	WBGene00001975	0.622191	0.00550337
lrr-1	WBGene00018016	0.549057	0.00548387
pxf-1	WBGene00004254	0.494663	0.00562075
R08E5.3	WBGene00019963	0.644961	0.00576823
T23D8.3	WBGene00011944	0.629565	0.00574915
Y45G5AM.7	WBGene00021559	0.590274	0.00586663
T25G12.6	WBGene00020813	0.637003	0.00614636
lam-1	WBGene00002247	0.668049	0.00622956
C04G6.6	WBGene00015456	0.68903	0.00618273
hmg-3	WBGene00001973	0.505645	0.00628652
prx-19	WBGene00004201	0.494609	0.00628185
tftc-3	WBGene00014114	0.534879	0.0063238
Y42H9B.3	WBGene00021541	0.538087	0.00651481
T10B11.6	WBGene00020402	0.56323	0.00649596
snpc-1.1	WBGene00015513	0.548368	0.00675782
sqv-1	WBGene00005019	0.545031	0.00689659
ugt-31	WBGene00021464	0.650848	0.00705632
B0361.3	WBGene00015157	0.602173	0.00700219
C04G6.15	WBGene00269376	0.639833	0.00730321
flcn-1	WBGene00017699	0.596834	0.0073897
trt-1	WBGene00006618	0.609476	0.0074039
hsp-75	WBGene00020110	0.506203	0.00743521
rbr-2	WBGene00004319	0.559777	0.00746763
rrbs-1	WBGene00007617	0.593719	0.0076469
dnj-11	WBGene00001029	0.543008	0.00768147
spg-7	WBGene00004978	0.483344	0.00776433
aex-5	WBGene00000088	0.643483	0.00776699
cid-1	WBGene00019629	0.51047	0.00773799
ppm-2	WBGene00011953	0.589552	0.00786553
C27A12.9	WBGene00016159	0.629797	0.00796472
smg-4	WBGene00004882	0.539858	0.00809272
symk-1	WBGene00017797	0.546161	0.00819655
F54B11.11	WBGene00010034	0.662865	0.00822199
T19D12.6	WBGene00020581	0.553865	0.00828862
thn-2	WBGene00009215	0.588156	0.00850205
ZC506.1	WBGene00013919	0.64463	0.00862876
nmy-2	WBGene00003777	0.493644	0.00876424
cel-1	WBGene00000466	0.49425	0.0088162
epi-1	WBGene00001328	0.653786	0.00907216
F55F8.3	WBGene00018891	0.604444	0.00910174
T10E9.2	WBGene00020412	0.55583	0.00918289
T07A9.10	WBGene00020298	0.495266	0.00937199
dcaf-1	WBGene00014243	0.529629	0.0092608
let-391	WBGene00006492	0.510396	0.00930352
sart-3	WBGene00007111	0.458879	0.00941326
Y58A7A.5	WBGene00021979	0.580549	0.00968301
ymel-1	WBGene00010842	0.536541	0.00967852
itr-1	WBGene00002173	0.577708	0.00981539
lst-6	WBGene00016889	0.469199	0.00993495
rmh-1	WBGene00019712	0.57958	0.0103526
let-502	WBGene00002694	0.486113	0.010555
scrm-4	WBGene00008681	0.63575	0.0105638
spt-5	WBGene00005015	0.598793	0.0107049
T09B4.2	WBGene00020376	0.543181	0.0106916
pqn-70	WBGene00004152	0.542743	0.0108321
set-27	WBGene00022173	0.611643	0.010811
B0491.6	WBGene00007193	0.603994	0.0110039
Y48C3A.20	WBGene00012998	0.527173	0.0110514
tre-1	WBGene00006607	0.447433	0.0110061
Y50D4A.1	WBGene00021735	0.606133	0.011273
ctf-18	WBGene00010676	0.524079	0.0114185
fbxa-69	WBGene00010018	0.609837	0.0114816
F56G4.4	WBGene00010159	0.495677	0.0115829
sel-5	WBGene00004762	0.518931	0.0117111
aman-1	WBGene00018877	0.618534	0.0120087
ugt-19	WBGene00019515	0.606725	0.0120019
epg-8	WBGene00013695	0.499781	0.0119461
T16G12.1	WBGene00011803	0.564536	0.0120254
ZK973.1	WBGene00022830	0.496223	0.0122879
tag-340	WBGene00017826	0.48514	0.0121975
thoc-2	WBGene00015813	0.488851	0.0122486
ima-1	WBGene00002072	0.590803	0.0125095
ZK1127.4	WBGene00022851	0.486138	0.0124906
T05E12.3	WBGene00011486	0.628249	0.0126382
F55C12.5	WBGene00018872	0.450346	0.0126969
ztf-8	WBGene00022598	0.49785	0.0127207
F54H12.5	WBGene00018845	0.597345	0.0126856
egal-1	WBGene00015680	0.584413	0.0128566
ceh-44	WBGene00000464	0.4726	0.0129057
clec-47	WBGene00011668	0.563188	0.0129583
ark-1	WBGene00000186	0.456082	0.0133688
C27H6.9	WBGene00077500	0.512197	0.0138902
F40G12.11	WBGene00009606	0.52626	0.0141295
Y70C5A.3	WBGene00050904	0.604452	0.0139977
vrk-1	WBGene00017895	0.571971	0.0136904
egl-27	WBGene00001194	0.450719	0.0138984
ZK1127.3	WBGene00022850	0.494626	0.0139465
unc-40	WBGene00006776	0.474823	0.0140359
swsn-9	WBGene00007256	0.495866	0.0140689
ctsa-2	WBGene00021503	0.507307	0.0141105
isw-1	WBGene00002169	0.41929	0.0140241
F13E9.1	WBGene00008750	0.528085	0.0142153
C53A5.17	WBGene00194707	0.509597	0.014678
ZC328.3	WBGene00022593	0.600439	0.0146463
F44E2.7	WBGene00018420	0.526025	0.0147592
dpy-13	WBGene00001074	0.561327	0.0152914
EEED8.14	WBGene00017142	0.525282	0.0154506
T22H9.1	WBGene00020705	0.579898	0.0157622
ril-2	WBGene00007586	0.44557	0.015783
C16C8.16	WBGene00015853	0.516743	0.0155235
R12C12.7	WBGene00020027	0.505014	0.0157218
C46F11.4	WBGene00008119	0.535651	0.015709
ule-2	WBGene00045038	0.443135	0.0166464
D1037.1	WBGene00017025	0.563716	0.0167671
spd-5	WBGene00004955	0.468784	0.0167447
T02E1.2	WBGene00011375	0.539918	0.016869
ced-7	WBGene00000421	0.538721	0.0168785
cfp-1	WBGene00009924	0.478932	0.0170708
dic-1	WBGene00000994	0.473139	0.0173886
Y73F4A.1	WBGene00013514	0.593893	0.0173255
B0035.15	WBGene00007113	0.544001	0.017452
mdt-8	WBGene00007013	0.540948	0.0175354
F52B5.3	WBGene00009922	0.47497	0.0173447
tlf-1	WBGene00006577	0.473313	0.0175331
Y53F4B.13	WBGene00013160	0.462303	0.017772
frm-7	WBGene00001493	0.461017	0.0181224
lipl-1	WBGene00010062	0.548322	0.018103
elo-5	WBGene00001243	0.411545	0.0181681
dcap-2	WBGene00003582	0.435566	0.018107
ceh-38	WBGene00000459	0.44738	0.0180056
rskn-2	WBGene00008311	0.533192	0.0180757
pir-1	WBGene00011967	0.571242	0.0182295
apy-1	WBGene00017244	0.442734	0.0182781
ndc-80	WBGene00003576	0.512248	0.018389
T25D10.1	WBGene00020799	0.516206	0.018577
T22C1.6	WBGene00011917	0.500757	0.0185799
K11D12.13	WBGene00044535	0.479226	0.019281
K07H8.10	WBGene00019510	0.450419	0.0190667
spon-1	WBGene00006893	0.588798	0.0188632
stip-1	WBGene00007412	0.437675	0.0190214
ZK673.1	WBGene00014057	0.534081	0.0192747
F40F8.5	WBGene00009578	0.438112	0.019264
mel-28	WBGene00003210	0.477671	0.0188726
polk-1	WBGene00017696	0.492108	0.01916
H11L12.1	WBGene00019189	0.519481	0.0195041
D1086.11	WBGene00044081	0.449761	0.0198406
pqn-39	WBGene00004126	0.548484	0.0199197
F56D1.1	WBGene00018959	0.476629	0.0197725
cbp-1	WBGene00000366	0.474266	0.0198957
dnj-17	WBGene00001035	0.530798	0.0199388
kup-1	WBGene00002241	0.480276	0.0206104
eri-1	WBGene00001332	0.44965	0.0203942
F53H1.4	WBGene00018778	0.46796	0.0205636
uso-1	WBGene00010713	0.482194	0.0205251
sds-22	WBGene00011637	0.442097	0.0204368
suf-1	WBGene00006307	0.499504	0.0204781
san-1	WBGene00004721	0.481957	0.0202188
ocrl-1	WBGene00007620	0.441673	0.0202302
cyp-25A2	WBGene00007964	0.524232	0.0201891
D1014.4	WBGene00017017	0.515732	0.0208997
zhp-3	WBGene00006976	0.477088	0.0211013
cyn-9	WBGene00000885	0.460365	0.0210723
cdc-7	WBGene00016421	0.475247	0.0214448
F26H9.2	WBGene00009174	0.442579	0.02153
lonp-1	WBGene00016391	0.496302	0.0211956
pat-2	WBGene00003929	0.577624	0.0214854
ZK632.5	WBGene00014014	0.461021	0.0213548
rsks-1	WBGene00012929	0.40749	0.0215439
mdt-15	WBGene00007016	0.428177	0.0216658
F01D4.5	WBGene00008488	0.521334	0.0224215
M199.2	WBGene00010951	0.56033	0.0226116
athp-2	WBGene00019217	0.436051	0.0226032
bpl-1	WBGene00000259	0.466546	0.0224048
gro-1	WBGene00001740	0.552098	0.0225353
K04G2.10	WBGene00010568	0.561879	0.0226932
lim-9	WBGene00006407	0.458846	0.0227074
JC8.2	WBGene00010435	0.444857	0.0229325
maco-1	WBGene00017066	0.454693	0.022789
ercc-1	WBGene00008665	0.514233	0.0229183
taf-8	WBGene00006390	0.488984	0.0230213
W03A5.6	WBGene00020970	0.443601	0.0232363
C32D5.10	WBGene00016317	0.47461	0.0233587
ugt-49	WBGene00007070	0.539035	0.0237125
W04D2.4	WBGene00012243	0.464485	0.0243452
haf-7	WBGene00001817	0.526263	0.0242735
F42G10.1	WBGene00009645	0.548378	0.0243006
cec-5	WBGene00017993	0.410706	0.0237037
ifg-1	WBGene00002066	0.472181	0.0236327
T25G3.1	WBGene00012029	0.487783	0.0242762
agef-1	WBGene00012386	0.483971	0.0240577
F01F1.11	WBGene00017165	0.423406	0.0241248
gsto-1	WBGene00016204	0.496194	0.024267
dnj-18	WBGene00001036	0.487285	0.0244012
vps-26	WBGene00006931	0.458045	0.0244964
mau-2	WBGene00003136	0.437809	0.0245458
C49G7.12	WBGene00077593	0.472256	0.0247069
C09B8.5	WBGene00015624	0.562302	0.0252538
C18E3.9	WBGene00015976	0.46614	0.0254395
hmp-1	WBGene00001978	0.430231	0.0256006
E01G4.6	WBGene00008448	0.51748	0.025715
lmd-2	WBGene00015008	0.561686	0.0257038
vps-35	WBGene00006933	0.406209	0.0259689
T25G3.4	WBGene00012031	0.42975	0.0264472
uev-3	WBGene00006732	0.508176	0.0263897
fbxa-54	WBGene00020449	0.554098	0.0264081
R10H10.3	WBGene00011222	0.426272	0.0268294
farl-11	WBGene00017349	0.468538	0.0268314
Y61A9LA.10	WBGene00022021	0.458204	0.0269121
Y17G9B.5	WBGene00021202	0.499432	0.0271841
erl-1	WBGene00016592	0.498054	0.0272249
C49H3.6	WBGene00016792	0.42282	0.0273481
D2030.8	WBGene00008418	0.422144	0.0274124
F47H4.2	WBGene00009835	0.447903	0.0279272
Y41D4B.11	WBGene00021514	0.436665	0.0280833
T13F2.6	WBGene00011746	0.43873	0.0280551
cdr-1	WBGene00000412	0.514071	0.0282595
rib-2	WBGene00004361	0.466685	0.0282742
C42C1.8	WBGene00016586	0.403656	0.0285502
K10C3.5	WBGene00010732	0.503882	0.0285412
emb-5	WBGene00001259	0.440268	0.0286673
ipla-1	WBGene00019747	0.399053	0.0289533
ZK484.4	WBGene00022750	0.39919	0.0289535
T28A8.3	WBGene00012109	0.48261	0.0290788
ctf-4	WBGene00008921	0.42185	0.0291537
edc-3	WBGene00011036	0.412647	0.0291773
set-22	WBGene00012527	0.435011	0.0292313
let-418	WBGene00002637	0.513879	0.0310489
C13F10.6	WBGene00015745	0.433768	0.0298505
rmh-2	WBGene00011576	0.478909	0.0312434
T25C12.3	WBGene00012018	0.445961	0.0310251
abf-6	WBGene00000017	0.541672	0.0304865
ZC204.12	WBGene00022562	0.543331	0.029802
F12E12.11	WBGene00044811	0.524175	0.0304951
T19D12.1	WBGene00020576	0.464978	0.0298831
B0495.8	WBGene00015207	0.459287	0.0296261
dnj-30	WBGene00001048	0.449298	0.0312243
T05E7.3	WBGene00020259	0.444239	0.030145
C30F12.2	WBGene00016261	0.444341	0.0298885
T19A6.1	WBGene00011827	0.457927	0.0310883
snpc-4	WBGene00001568	0.438002	0.0309517
har-2	WBGene00011988	0.431498	0.0302849
prp-17	WBGene00018625	0.419874	0.0300117
ZK1225.7	WBGene00014994	0.423581	0.03077
B0393.9	WBGene00044636	0.541867	0.0305245
T24G10.2	WBGene00020779	0.406727	0.0301166
F10E9.4	WBGene00017356	0.484923	0.030895
T26G10.1	WBGene00012059	0.436144	0.0310844
T02C5.1	WBGene00020158	0.527506	0.0315252
C44B7.12	WBGene00016632	0.413001	0.0314891
hex-4	WBGene00021766	0.447958	0.0317154
mrpl-1	WBGene00017997	0.451421	0.0319626
pqn-85	WBGene00004166	0.497531	0.032059
suco-1	WBGene00020031	0.506682	0.032011
ugt-28	WBGene00015693	0.501275	0.0319488
Y73F4A.3	WBGene00013516	0.531939	0.0325607
pmp-2	WBGene00004059	0.493067	0.0325915
stc-1	WBGene00006059	0.403002	0.0322975
C27A12.6	WBGene00016156	0.431428	0.0324585
R08D7.4	WBGene00011144	0.440539	0.0324399
npa-1	WBGene00003786	0.493249	0.0331811
spg-20	WBGene00019006	0.504132	0.0331797
sqv-3	WBGene00005021	0.418748	0.0332306
C09B7.2	WBGene00015621	0.517989	0.0334532
dnj-1	WBGene00001019	0.427823	0.0335351
ulp-1	WBGene00006736	0.424564	0.0336329
klo-1	WBGene00016848	0.517175	0.0337642
ugt-23	WBGene00007650	0.485002	0.0338592
Y57G11B.5	WBGene00013297	0.380185	0.033867
R07G3.7	WBGene00019943	0.41484	0.0339205
ZC376.3	WBGene00013875	0.531941	0.0340964
Y50D4B.4	WBGene00021743	0.521355	0.034878
W02F12.4	WBGene00020949	0.433019	0.0344155
zim-2	WBGene00011600	0.451207	0.0342618
W06A11.4	WBGene00021055	0.527988	0.0347013
C18H2.2	WBGene00015989	0.46703	0.0344547
F21D5.6	WBGene00009011	0.403725	0.0353602
C47E12.7	WBGene00008151	0.434264	0.0351364
src-1	WBGene00005077	0.411948	0.0353841
gos-28	WBGene00017273	0.471836	0.0352402
idi-1	WBGene00019460	0.440377	0.0352825
lfi-1	WBGene00022500	0.449606	0.0365012
lin-45	WBGene00003030	0.42162	0.0361744
tag-30	WBGene00006415	0.47672	0.0358147
Y55D9A.2	WBGene00013224	0.450255	0.0361302
T14B4.1	WBGene00020498	0.397782	0.0360181
nhr-21	WBGene00003620	0.527111	0.0363639
pcaf-1	WBGene00021636	0.404887	0.0361381
W04A4.5	WBGene00012234	0.409208	0.0366129
pha-1	WBGene00004010	0.50405	0.0364849
plc-3	WBGene00004038	0.501735	0.0367003
pbrm-1	WBGene00007042	0.45457	0.0367253
T20D3.3	WBGene00011857	0.4059	0.0370961
ugt-29	WBGene00021709	0.49805	0.0379924
mms-19	WBGene00016060	0.428643	0.0380782
spr-1	WBGene00005006	0.48512	0.0375697
nrde-4	WBGene00001584	0.42175	0.0380801
ubr-1	WBGene00016326	0.480396	0.0379563
bet-1	WBGene00022473	0.375586	0.0379941
larp-1	WBGene00020097	0.474792	0.0380559
lonp-2	WBGene00013541	0.501409	0.0375835
cua-1	WBGene00000834	0.403124	0.0379961
C56C10.9	WBGene00016965	0.441034	0.0381793
him-14	WBGene00001872	0.479414	0.0383299
ZK1307.9	WBGene00014250	0.432286	0.0382484
mre-11	WBGene00003405	0.406129	0.0385935
C29F3.7	WBGene00007807	0.443027	0.0384778
fem-3	WBGene00001413	0.395634	0.0384705
toe-2	WBGene00016971	0.394308	0.0385815
ZK1320.7	WBGene00014256	0.462574	0.038655
ZK1248.15	WBGene00022883	0.467448	0.038916
sec-8	WBGene00004753	0.440591	0.0389132
JC8.7	WBGene00010439	0.424807	0.0391063
ddx-23	WBGene00017162	0.420886	0.0391056
sodh-1	WBGene00010790	0.438712	0.0403974
pept-1	WBGene00003877	0.407203	0.0398465
C16H3.3	WBGene00015868	0.515376	0.0405376
xpc-1	WBGene00022296	0.479316	0.0399485
pole-2	WBGene00017237	0.411779	0.0401972
C17G10.2	WBGene00015916	0.400195	0.0394721
cup-16	WBGene00007919	0.488516	0.0404642
F33H1.4	WBGene00009365	0.436591	0.0393148
atad-3	WBGene00010015	0.377465	0.0404231
mat-2	WBGene00003133	0.481788	0.040451
F55A12.5	WBGene00018864	0.420903	0.0392269
apb-3	WBGene00000163	0.417639	0.0401125
R05D11.4	WBGene00011032	0.41883	0.0395734
C05D11.8	WBGene00015485	0.475191	0.0399645
C07H6.4	WBGene00015581	0.502468	0.0397413
F23B12.7	WBGene00009084	0.423582	0.040694
akt-1	WBGene00000102	0.414542	0.041009
C14B9.3	WBGene00015753	0.468269	0.0410809
lipl-2	WBGene00009773	0.506412	0.041356
clec-41	WBGene00007153	0.353011	0.0414363
swsn-3	WBGene00022182	0.474033	0.0416635
brf-1	WBGene00000271	0.411134	0.041885
mel-26	WBGene00003209	0.377407	0.0420235
Y106G6D.7	WBGene00013703	0.387311	0.0420592
riok-1	WBGene00019698	0.458697	0.042339
B0432.13	WBGene00015194	0.458762	0.0424909
smk-1	WBGene00018285	0.360972	0.0427359
mrp-5	WBGene00003411	0.363346	0.0427082
H12D21.10	WBGene00010386	0.49962	0.0431779
lbp-3	WBGene00002255	0.486002	0.0431912
ule-5	WBGene00013394	0.380358	0.0430629
plk-3	WBGene00004044	0.380753	0.0432785
Y41E3.1	WBGene00012762	0.417656	0.0435295
F32A5.4	WBGene00017970	0.486079	0.0434722
lmd-1	WBGene00009665	0.432277	0.0429425
pash-1	WBGene00011908	0.407173	0.0431903
F13H6.3	WBGene00017431	0.408272	0.0437831
pqn-65	WBGene00004148	0.392927	0.0438947
W05H9.1	WBGene00021048	0.425322	0.0450575
hoe-1	WBGene00001983	0.464389	0.0450641
elo-6	WBGene00001244	0.414325	0.0440669
T20D3.8	WBGene00011860	0.413268	0.0441899
Y105C5B.15	WBGene00013654	0.414637	0.0438465
T21B10.3	WBGene00011885	0.367516	0.0444601
C50F2.2	WBGene00016836	0.381718	0.0451468
dhod-1	WBGene00020932	0.359862	0.0448087
T05F1.2	WBGene00011489	0.409436	0.0448822
spt-16	WBGene00018849	0.370051	0.0450615
let-805	WBGene00002915	0.464629	0.0444535
Y71H2AM.2	WBGene00022167	0.409643	0.0441633
gop-1	WBGene00001660	0.397915	0.0453371
mdt-27	WBGene00007023	0.403549	0.0455392
rol-1	WBGene00004394	0.434128	0.0455631
F12F6.7	WBGene00008722	0.419156	0.0457814
rtfo-1	WBGene00009103	0.362532	0.0465312
ZK154.5	WBGene00022667	0.476994	0.0463201
Y94H6A.10	WBGene00022382	0.468192	0.0462507
ctsa-1	WBGene00019605	0.393702	0.0462425
supr-1	WBGene00022124	0.447312	0.0466326
prmt-5	WBGene00016408	0.37836	0.0465609
C10C5.3	WBGene00007507	0.500312	0.0468521
gkow-1	WBGene00011237	0.470539	0.0467074
glna-2	WBGene00008435	0.467407	0.0468468
B0025.4	WBGene00015001	0.425093	0.0468524
fbxa-72	WBGene00017962	0.461992	0.0472285
dhs-21	WBGene00000984	0.454687	0.0473166
C47E8.4	WBGene00008143	0.393411	0.047227
C49H3.4	WBGene00016791	0.479824	0.0473043
C16C8.13	WBGene00015851	0.491317	0.0473165
jhdm-1	WBGene00020821	0.400215	0.0478425
tag-307	WBGene00022787	0.399243	0.0477586
tra-4	WBGene00018740	0.461445	0.0481543
mup-4	WBGene00003497	0.416727	0.0479685
pqn-60	WBGene00004144	0.439966	0.0489901
C50F4.12	WBGene00008236	0.382606	0.0497191
nas-20	WBGene00003539	0.46678	0.0490443
C35C5.8	WBGene00007957	0.480364	0.0485901
C47E12.3	WBGene00008148	0.386137	0.0494538
skih-2	WBGene00008502	0.43347	0.0488617
F54E12.2	WBGene00010061	0.364722	0.0484969
F12F6.1	WBGene00008720	0.349964	0.0493292
etc-1	WBGene00008429	0.424226	0.0490045
pqn-88	WBGene00004168	0.492496	0.0486266
trpp-8	WBGene00018512	0.462989	0.0497329
ccdc-55	WBGene00007627	0.465645	0.04922
wdr-48	WBGene00009441	0.389221	0.0497048
epg-4	WBGene00018150	0.388368	0.0493612
R151.8	WBGene00020111	0.415131	0.0495569
F08F8.4	WBGene00017269	0.420237	0.0488148
Y41C4A.29	WBGene00206423	0.478074	0.0494998
F54G2.2	WBGene00018838	0.263084	0.0430304
lec-7	WBGene00002270	0.30204	0.0405857
col-17	WBGene00000606	0.389774	0.0304033
D1022.5	WBGene00017024	0.516023	0.00364534
col-49	WBGene00000626	0.347499	0.0380644
col-63	WBGene00000639	0.305869	0.0354754
ZC317.7	WBGene00022590	-2.08237	4.29e-18
F42A9.6	WBGene00018335	-1.6944	3e-16
F29B9.1	WBGene00017919	-1.43051	8.96e-12
ztf-28	WBGene00018099	-1.38726	1.11e-11
dhs-20	WBGene00000983	-1.59963	2e-10
jmjd-1.2	WBGene00017920	-1.15242	1.74e-08
F09C6.10	WBGene00008620	-1.27325	2.34e-07
mrps-21	WBGene00017924	-1.05886	3.17e-06
acdh-1	WBGene00016943	-1.0554	7.03e-06
F56A4.3	WBGene00018911	-1.02019	1.13e-05
F59B2.12	WBGene00010314	-1.03793	1.41e-05
F44E7.5	WBGene00018427	-0.760053	5.91e-05
F29B9.11	WBGene00017925	-0.817928	6.28e-05
T03D3.5	WBGene00020183	-0.858434	0.00011559
pqn-84	WBGene00004165	-0.861041	0.00019568
hsp-12.2	WBGene00002011	-0.802264	0.00023571
T04D3.8	WBGene00011435	-0.861694	0.00031009
col-43	WBGene00000620	-0.816858	0.00050818
clec-219	WBGene00020945	-0.800018	0.00051565
clec-197	WBGene00008202	-0.784665	0.00055012
Y38F2AR.9	WBGene00021427	-0.609875	0.00056025
irg-5	WBGene00009429	-0.846407	0.00076853
Y49G5B.1	WBGene00021732	-0.596363	0.00091077
C04G2.9	WBGene00007308	-0.727254	0.00101226
cpz-1	WBGene00000788	-0.568058	0.00122991
fipr-1	WBGene00009096	-0.750852	0.00128189
rps-29	WBGene00004498	-0.573646	0.00134897
T16G12.10	WBGene00044222	-0.71715	0.00150965
msp-64	WBGene00003457	-0.767655	0.00161734
fbxa-197	WBGene00011513	-0.65987	0.00175654
mtx-1	WBGene00009559	-0.563713	0.00206586
C14C11.7	WBGene00015769	-0.633419	0.00218735
T22G5.1	WBGene00011929	-0.654889	0.00220037
dyf-17	WBGene00012673	-0.746476	0.00220213
Y51A2D.8	WBGene00013076	-0.695969	0.00224904
B0393.4	WBGene00007169	-0.686169	0.00230709
drd-50	WBGene00018643	-0.74125	0.00250706
rpb-7	WBGene00021845	-0.555186	0.00254874
alg-4	WBGene00006449	-0.754402	0.00261067
dli-1	WBGene00001007	-0.523353	0.00274781
Y53F4B.9	WBGene00013156	-0.569417	0.00273147
snpc-3.2	WBGene00021667	-0.726693	0.00286504
hpo-2	WBGene00012500	-0.602603	0.00293851
dhhc-7	WBGene00007637	-0.539977	0.00298167
T24D1.3	WBGene00011986	-0.527275	0.0031879
ify-1	WBGene00002068	-0.528827	0.0033867
anmt-3	WBGene00011573	-0.649111	0.00357578
F53H1.3	WBGene00018777	-0.550529	0.0035146
exos-8	WBGene00018305	-0.552416	0.0035563
T16H12.4	WBGene00011814	-0.541349	0.00358468
puf-11	WBGene00022257	-0.500899	0.00382281
C04G2.3	WBGene00014665	-0.66484	0.00385688
rla-2	WBGene00004410	-0.502965	0.00392934
mct-2	WBGene00015273	-0.645149	0.00417182
Y51F10.2	WBGene00021763	-0.494178	0.00411581
Y55F3BR.2	WBGene00021939	-0.65387	0.00459377
F35E12.6	WBGene00009430	-0.56074	0.00489351
cup-2	WBGene00000843	-0.513085	0.00491668
C06A1.4	WBGene00014667	-0.49504	0.00512062
F54D5.9	WBGene00010053	-0.489712	0.0054093
Y54F10AM.11	WBGene00021853	-0.547474	0.00559822
nos-1	WBGene00003783	-0.521045	0.00577195
ZC53.1	WBGene00022508	-0.532731	0.00582995
clec-208	WBGene00018097	-0.558902	0.00590962
Y54G2A.75	WBGene00235102	-0.511034	0.00607608
scl-15	WBGene00017183	-0.554572	0.00605415
osta-3	WBGene00012182	-0.513505	0.00600763
emr-1	WBGene00001309	-0.514215	0.00601619
rps-13	WBGene00004482	-0.540071	0.00607456
rps-30	WBGene00004499	-0.481181	0.00614829
fbxa-108	WBGene00010293	-0.628364	0.00621303
icd-2	WBGene00022042	-0.477752	0.00644501
E02H9.7	WBGene00017105	-0.595866	0.00660826
anmt-2	WBGene00018340	-0.622097	0.00665114
F25E5.7	WBGene00017788	-0.52415	0.00683153
F56B3.11	WBGene00018934	-0.489743	0.00694839
fbxa-192	WBGene00010212	-0.651038	0.00705423
C05B5.11	WBGene00045242	-0.535339	0.00757547
maph-1.3	WBGene00007966	-0.481507	0.00766052
C49C3.11	WBGene00008201	-0.532931	0.00791535
gpd-4	WBGene00001686	-0.471347	0.00800172
rpl-22	WBGene00004434	-0.473161	0.00829167
T09B9.4	WBGene00011645	-0.49454	0.00833304
msp-45	WBGene00003438	-0.637505	0.0083681
trcs-1	WBGene00009186	-0.452542	0.00852481
natb-1	WBGene00022394	-0.496038	0.00865584
lmtr-2	WBGene00022402	-0.510264	0.00866125
rps-12	WBGene00004481	-0.452182	0.00874208
moa-2	WBGene00015205	-0.567706	0.00884295
cpar-1	WBGene00010036	-0.471598	0.00888105
ins-31	WBGene00002114	-0.554363	0.00898692
Y69A2AR.1	WBGene00022074	-0.466628	0.00920203
pzf-1	WBGene00011505	-0.512733	0.0093394
rsp-5	WBGene00004702	-0.495741	0.00938043
rpl-11.1	WBGene00004422	-0.447976	0.00974448
cul-5	WBGene00000840	-0.589523	0.00968669
nyn-1	WBGene00011959	-0.480942	0.00961343
tofu-6	WBGene00017132	-0.481581	0.00972219
B0222.10	WBGene00015058	-0.509749	0.00981769
plk-2	WBGene00004043	-0.448287	0.00984731
cpg-8	WBGene00019357	-0.470929	0.0100062
pssy-2	WBGene00012095	-0.471269	0.0101219
gln-6	WBGene00001607	-0.429109	0.0103743
rpl-26	WBGene00004440	-0.503066	0.0104435
W07E6.2	WBGene00021074	-0.484239	0.0105476
asp-4	WBGene00000217	-0.479226	0.0109956
gpd-1	WBGene00001683	-0.433768	0.0109059
rps-22	WBGene00004491	-0.502971	0.0110698
T06D8.9	WBGene00011529	-0.448461	0.0113388
F52C12.1	WBGene00018678	-0.466834	0.011515
K08D8.5	WBGene00010659	-0.543428	0.0116064
bath-5	WBGene00019141	-0.501393	0.0116273
C01G10.7	WBGene00007234	-0.471124	0.0117414
F41E6.15	WBGene00044554	-0.627144	0.0118871
rpl-28	WBGene00004442	-0.485715	0.0118796
dyf-3	WBGene00001119	-0.63013	0.0119557
C16C8.19	WBGene00015856	-0.504908	0.0123158
acdh-2	WBGene00015894	-0.616074	0.0123124
ekl-7	WBGene00021465	-0.443366	0.012429
rps-21	WBGene00004490	-0.485011	0.0125162
asp-3	WBGene00000216	-0.462963	0.0126833
nhr-114	WBGene00003704	-0.598148	0.0128257
nstp-10	WBGene00008237	-0.478872	0.0131139
aptf-2	WBGene00013383	-0.478733	0.0130923
rla-1	WBGene00004409	-0.442474	0.0132871
mcm-7	WBGene00003159	-0.456221	0.0139291
F57A10.4	WBGene00010185	-0.585912	0.0137676
Y110A2AR.1	WBGene00022452	-0.464886	0.0141599
msp-142	WBGene00003469	-0.606605	0.0137159
F58G1.2	WBGene00010264	-0.460946	0.0141453
myo-2	WBGene00003514	-0.568343	0.0142713
try-8	WBGene00017791	-0.532474	0.0144461
dhs-11	WBGene00000974	-0.474649	0.0144396
cyb-3	WBGene00000868	-0.437106	0.0146829
puf-3	WBGene00004239	-0.440169	0.0145391
Y22D7AR.10	WBGene00021263	-0.559445	0.014649
Y45G5AM.9	WBGene00021561	-0.435674	0.0151554
ubxn-1	WBGene00017733	-0.426684	0.0151137
maph-1.2	WBGene00009113	-0.448223	0.0151412
F30B5.4	WBGene00017934	-0.464471	0.0152863
col-119	WBGene00000693	-0.441726	0.0154041
rpac-40	WBGene00019275	-0.450736	0.0157546
rpl-15	WBGene00004427	-0.426576	0.015561
npp-16	WBGene00003802	-0.424881	0.0155943
R03D7.2	WBGene00010989	-0.499107	0.0159099
deps-1	WBGene00022034	-0.424866	0.016101
ZK616.5	WBGene00022775	-0.444381	0.016227
Y75B12B.1	WBGene00013567	-0.429874	0.0162926
F38E1.9	WBGene00018181	-0.447632	0.0164438
M01G5.3	WBGene00019716	-0.438671	0.0164209
H25P19.1	WBGene00019244	-0.500205	0.0165517
klp-15	WBGene00002225	-0.426957	0.0169183
C28H8.4	WBGene00016195	-0.436088	0.0169459
F55G11.8	WBGene00010128	-0.557244	0.0174215
K07E8.7	WBGene00019498	-0.44365	0.0174326
iff-1	WBGene00002064	-0.431629	0.0174154
tbb-1	WBGene00006536	-0.422125	0.0173809
marb-1	WBGene00009436	-0.438774	0.0180385
Y52E8A.2	WBGene00021795	-0.451327	0.0181569
rpl-35	WBGene00004449	-0.443063	0.018406
trap-1	WBGene00022122	-0.405162	0.0186883
bath-28	WBGene00017461	-0.480329	0.0191836
T24B8.5	WBGene00011979	-0.588549	0.0191063
puf-10	WBGene00004246	-0.430488	0.0189938
rpl-14	WBGene00004426	-0.427462	0.0187733
mrg-1	WBGene00003406	-0.409621	0.0190436
cpr-6	WBGene00000786	-0.401687	0.019512
Y57G11C.9	WBGene00013307	-0.410091	0.0195162
ntl-2	WBGene00003825	-0.403384	0.0195958
F32D1.7	WBGene00017986	-0.405876	0.0203725
rps-16	WBGene00004485	-0.450586	0.0202866
nspc-13	WBGene00009637	-0.577612	0.0205228
clec-125	WBGene00021118	-0.457717	0.0206235
W03D8.9	WBGene00020990	-0.580335	0.020149
klp-16	WBGene00002226	-0.436335	0.0205317
F13C5.5	WBGene00017426	-0.574612	0.0206823
memi-2	WBGene00013380	-0.405182	0.0207279
hil-5	WBGene00001856	-0.43085	0.0208022
K08D9.9	WBGene00235094	-0.562478	0.0214733
spn-4	WBGene00004984	-0.444115	0.0211875
K06A4.7	WBGene00010597	-0.457115	0.021501
pen-2	WBGene00003975	-0.469371	0.0213244
Y49F6B.9	WBGene00021721	-0.439258	0.0218295
Y14H12B.2	WBGene00021192	-0.429763	0.0218132
snpc-3.3	WBGene00021662	-0.575249	0.0218456
Y53G8B.2	WBGene00021818	-0.526263	0.0217341
Y69H2.3	WBGene00013481	-0.400985	0.0226005
C44C1.1	WBGene00016641	-0.482663	0.0221398
rme-2	WBGene00004374	-0.382877	0.0225565
F35D11.4	WBGene00018045	-0.462924	0.0223491
R06B9.5	WBGene00011056	-0.489246	0.0222324
Y48G1C.9	WBGene00021682	-0.467227	0.0220875
Y52B11A.8	WBGene00013127	-0.43157	0.0222991
mrpl-40	WBGene00018793	-0.419554	0.0225555
Y39E4B.5	WBGene00012716	-0.407092	0.0223447
B0304.2	WBGene00015134	-0.469681	0.0229651
zyg-8	WBGene00006993	-0.417832	0.0229351
nubp-1	WBGene00008664	-0.414455	0.0232209
C45G9.6	WBGene00016677	-0.51795	0.0233041
T19H12.2	WBGene00020588	-0.407145	0.0234648
hint-3	WBGene00016150	-0.495505	0.024313
sav-1	WBGene00020427	-0.508779	0.0243136
cht-1	WBGene00000503	-0.489694	0.0238888
Y57G11A.2	WBGene00013290	-0.539014	0.0239099
try-1	WBGene00006619	-0.407036	0.024259
W10C8.5	WBGene00021128	-0.428041	0.0238043
cey-2	WBGene00000473	-0.394099	0.0235571
prg-1	WBGene00004178	-0.405223	0.0235017
cpg-2	WBGene00015102	-0.393737	0.0242035
pod-1	WBGene00004075	-0.396937	0.0242694
T12B5.14	WBGene00050913	-0.564312	0.024527
tba-1	WBGene00006528	-0.39267	0.0246609
hsp-1	WBGene00002005	-0.391509	0.0248632
T01C3.9	WBGene00011324	-0.403569	0.0249806
E01A2.1	WBGene00017084	-0.403255	0.0249614
tth-1	WBGene00006649	-0.511307	0.0250501
blos-7	WBGene00021376	-0.470584	0.0252814
W02B12.12	WBGene00012207	-0.528387	0.0252523
hmg-12	WBGene00001977	-0.433052	0.0251332
C53H9.3	WBGene00044746	-0.510872	0.0252634
F26G5.1	WBGene00017843	-0.470539	0.0254231
hphd-1	WBGene00012608	-0.43645	0.0255301
puf-5	WBGene00004241	-0.392875	0.0258551
C04B4.2	WBGene00007290	-0.386564	0.0260227
htp-1	WBGene00002032	-0.409269	0.0261917
rps-2	WBGene00004471	-0.434454	0.0261691
gsp-3	WBGene00021113	-0.552934	0.0262979
myo-1	WBGene00002348	-0.501084	0.0263166
tfg-1	WBGene00006565	-0.403329	0.0263756
ced-9	WBGene00000423	-0.393361	0.0263951
ebp-2	WBGene00012156	-0.423036	0.0267839
grld-1	WBGene00017929	-0.396443	0.0269501
Y39F10B.1	WBGene00021456	-0.416565	0.0269848
umps-1	WBGene00011559	-0.402593	0.0273418
miro-1	WBGene00019544	-0.389446	0.0275529
gfat-1	WBGene00008546	-0.409982	0.0276226
icp-1	WBGene00002047	-0.388449	0.0281265
C14B1.7	WBGene00007578	-0.399146	0.0280838
skr-11	WBGene00004817	-0.520896	0.0284872
Y37E11AL.3	WBGene00021359	-0.401661	0.0284738
R05H10.7	WBGene00011046	-0.47751	0.0284439
hmp-2	WBGene00001979	-0.399709	0.0286331
Y55B1BR.2	WBGene00021912	-0.458766	0.0289589
T28D9.4	WBGene00020896	-0.420593	0.0290759
cct-7	WBGene00020391	-0.389667	0.0309111
C49G7.3	WBGene00016781	-0.397159	0.0297997
CD4.10	WBGene00022970	-0.461518	0.0312428
his-35	WBGene00001909	-0.444878	0.0305968
clec-50	WBGene00012253	-0.39479	0.0300256
vit-3	WBGene00006927	-0.448042	0.0312915
msp-65	WBGene00003458	-0.545256	0.0302391
C45E5.4	WBGene00016667	-0.509855	0.0306339
mrps-24	WBGene00023487	-0.408407	0.031311
rps-11	WBGene00004480	-0.433347	0.0312257
T10D4.15	WBGene00077522	-0.439244	0.0294363
mpst-4	WBGene00017387	-0.439951	0.0296155
F10E7.11	WBGene00017352	-0.542487	0.0303869
tag-175	WBGene00006520	-0.457076	0.0307828
psf-1	WBGene00011275	-0.417774	0.0297602
rsp-1	WBGene00004698	-0.368283	0.0302311
egg-5	WBGene00020035	-0.413083	0.0309852
sygl-1	WBGene00012104	-0.43437	0.0310844
fkb-2	WBGene00001427	-0.3906	0.0299325
T03F6.6	WBGene00011401	-0.515438	0.0308805
atgl-1	WBGene00015484	-0.402048	0.0313867
his-72	WBGene00001946	-0.387065	0.0315319
mlh-1	WBGene00003373	-0.375317	0.0318314
chk-1	WBGene00000498	-0.38057	0.032267
nas-24	WBGene00003543	-0.429331	0.0325867
M7.9	WBGene00010885	-0.384269	0.0325155
fsn-1	WBGene00001499	-0.385581	0.0325667
vit-4	WBGene00006928	-0.459703	0.0327776
M116.2	WBGene00019789	-0.534328	0.0327182
ZK328.6	WBGene00022695	-0.536581	0.0327405
F25H2.4	WBGene00009118	-0.425616	0.0329398
ubq-2	WBGene00006728	-0.414131	0.0330166
pus-1	WBGene00004248	-0.470972	0.0335276
copb-1	WBGene00021292	-0.366225	0.0335494
nxf-2	WBGene00003835	-0.43668	0.0339841
wrb-1	WBGene00021736	-0.44905	0.0341016
fbxa-107	WBGene00012564	-0.48914	0.0341557
C50E3.11	WBGene00016822	-0.446109	0.0348705
sel-12	WBGene00004769	-0.432606	0.0345489
T07D3.9	WBGene00020311	-0.418181	0.0346376
msp-49	WBGene00003442	-0.521212	0.034347
rsp-4	WBGene00004701	-0.366775	0.0343437
rpl-43	WBGene00004456	-0.42278	0.0347689
tfbm-1	WBGene00020189	-0.412963	0.0344793
fitm-2	WBGene00044094	-0.407937	0.0347595
Y1A5A.1	WBGene00012379	-0.393323	0.0346261
pph-4.1	WBGene00004085	-0.385759	0.0349028
ant-1.4	WBGene00020140	-0.44707	0.0349551
syg-1	WBGene00006365	-0.526546	0.0350124
rack-1	WBGene00010556	-0.406373	0.0352631
F10E7.2	WBGene00017344	-0.432136	0.0352273
D2030.2	WBGene00008412	-0.372225	0.0354534
rps-15	WBGene00004484	-0.396542	0.0354287
tin-13	WBGene00006574	-0.412013	0.0355316
Y55F3BR.1	WBGene00021938	-0.365455	0.0356231
snf-5	WBGene00004904	-0.506955	0.0356543
fbxa-193	WBGene00010295	-0.522755	0.0362289
col-181	WBGene00000754	-0.368938	0.0360724
Y69A2AR.19	WBGene00022090	-0.507643	0.0363689
rps-8	WBGene00004477	-0.356201	0.0366211
rps-23	WBGene00004492	-0.405859	0.0359818
W03C9.5	WBGene00012221	-0.425892	0.0366173
ZK973.11	WBGene00022836	-0.391397	0.0364352
rpb-3	WBGene00007971	-0.377461	0.0360988
T27F6.6	WBGene00012105	-0.39438	0.0358421
C13G5.2	WBGene00015747	-0.386493	0.0358087
gap-2	WBGene00001516	-0.391241	0.0367719
pas-4	WBGene00003925	-0.363437	0.0368771
tsen-54	WBGene00018680	-0.421905	0.0369822
rpl-13	WBGene00004425	-0.405146	0.0369695
msp-36	WBGene00003432	-0.499181	0.0371637
ZK632.9	WBGene00014016	-0.422418	0.0371331
Y38H8A.7	WBGene00012640	-0.431321	0.0372932
Y110A2AL.7	WBGene00022444	-0.427161	0.0381251
sgn-1	WBGene00004790	-0.512722	0.0373679
rsp-2	WBGene00004699	-0.373079	0.0376741
dhps-1	WBGene00012460	-0.407066	0.0376594
W01G7.4	WBGene00012188	-0.392985	0.0379439
C37A2.7	WBGene00016493	-0.37797	0.037998
pdi-1	WBGene00003962	-0.387333	0.0380335
Y66D12A.21	WBGene00013446	-0.40765	0.037379
tag-174	WBGene00006519	-0.385266	0.0383251
M01F1.4	WBGene00010810	-0.380773	0.038629
Y65B4BL.4	WBGene00022036	-0.393303	0.0389105
Y71F9AR.4	WBGene00044894	-0.476087	0.0388667
enu-3.2	WBGene00008003	-0.417424	0.03885
T22F3.2	WBGene00020695	-0.380013	0.0401481
mtm-9	WBGene00003479	-0.37726	0.0397477
era-1	WBGene00020948	-0.374287	0.0403095
Y57E12AL.1	WBGene00021956	-0.367565	0.0396287
Y41D4A.6	WBGene00021508	-0.38011	0.0398478
F52C6.2	WBGene00018659	-0.405384	0.0402083
mrps-16	WBGene00018961	-0.381001	0.0404777
F43G6.10	WBGene00009662	-0.444185	0.0401343
pdp-1	WBGene00022832	-0.371592	0.0395635
T04D3.5	WBGene00011434	-0.400398	0.039918
rps-26	WBGene00004495	-0.3799	0.0400425
upp-1	WBGene00022817	-0.382807	0.0405764
cec-7	WBGene00012551	-0.370423	0.0404073
zer-1	WBGene00020762	-0.359474	0.0406693
npp-9	WBGene00003795	-0.349821	0.0410477
gst-10	WBGene00001758	-0.374312	0.041255
Y71H2B.4	WBGene00022194	-0.418396	0.0412348
hal-2	WBGene00011819	-0.417461	0.0412394
hcp-3	WBGene00001831	-0.363658	0.0416905
mbf-1	WBGene00003148	-0.389242	0.0420428
Y57G11C.8	WBGene00013306	-0.449089	0.0422006
rps-1	WBGene00004470	-0.399327	0.0422303
F54D10.5	WBGene00018806	-0.375062	0.042684
Y69A2AR.32	WBGene00022101	-0.440142	0.0428452
rps-27	WBGene00004496	-0.401898	0.0434768
pqn-51	WBGene00004136	-0.350144	0.0432822
hpo-8	WBGene00020517	-0.371476	0.0433783
crn-5	WBGene00000798	-0.411917	0.0434332
mab-20	WBGene00003111	-0.395904	0.0435022
rft-2	WBGene00021626	-0.368327	0.0449764
xbx-6	WBGene00009580	-0.374171	0.0441501
vamp-7	WBGene00022077	-0.412278	0.0437029
ubc-9	WBGene00006706	-0.365851	0.0444338
mesp-1	WBGene00016178	-0.400776	0.0443149
flp-1	WBGene00001444	-0.457561	0.0441207
msp-81	WBGene00003467	-0.480352	0.0447389
B0432.10	WBGene00015191	-0.401177	0.0451274
cdc-48.1	WBGene00007352	-0.356527	0.044962
Y54G11A.3	WBGene00013214	-0.363335	0.0449621
R12E2.13	WBGene00020038	-0.409539	0.0446318
ttx-7	WBGene00008765	-0.364258	0.0450177
Y119D3B.12	WBGene00022489	-0.387127	0.0449442
rnr-2	WBGene00004392	-0.35561	0.0440359
skat-1	WBGene00010307	-0.367471	0.0440708
Y39A1A.3	WBGene00012643	-0.409656	0.0449069
gln-5	WBGene00001606	-0.398071	0.0452353
rgs-9	WBGene00004352	-0.413791	0.0455846
rpn-5	WBGene00004461	-0.359678	0.0454387
rnp-1	WBGene00004384	-0.359505	0.046012
eef-1B.2	WBGene00012768	-0.373832	0.0459799
crn-4	WBGene00000797	-0.407483	0.0464466
Y37E11AM.3	WBGene00021367	-0.378013	0.046609
agt-1	WBGene00000093	-0.409767	0.046492
C01G8.1	WBGene00015312	-0.358465	0.046285
him-19	WBGene00022390	-0.435399	0.0469854
daf-28	WBGene00000920	-0.492075	0.0472072
ZK795.3	WBGene00014083	-0.391632	0.0475454
par-5	WBGene00003920	-0.34815	0.0476154
clec-91	WBGene00014117	-0.365219	0.0477911
vit-5	WBGene00006929	-0.407156	0.0481265
M28.5	WBGene00010896	-0.387581	0.0479524
2022-09-01	WBGene00004775	-0.394643	0.04809
Y37D8A.19	WBGene00012557	-0.403156	0.0481724
F55A11.7	WBGene00010080	-0.370974	0.0498026
rpl-2	WBGene00004413	-0.366401	0.049343
C33A12.1	WBGene00007880	-0.353056	0.0496548
memi-3	WBGene00010353	-0.345593	0.0493867
exl-1	WBGene00001371	-0.398086	0.0497245
Y65B4BL.1	WBGene00022033	-0.475803	0.0493849
ima-2	WBGene00002073	-0.330265	0.0494829
clec-92	WBGene00013125	-0.381626	0.0492213
C46F11.5	WBGene00008120	-0.404924	0.0486779
basl-1	WBGene00015467	-0.375237	0.0483982
rnr-1	WBGene00004391	-0.353494	0.0496565
sas-1	WBGene00013742	-0.350173	0.0497858
dbn-1	WBGene00010664	-0.347858	0.0492333
msp-78	WBGene00003465	-0.479946	0.0499871
Y46E12BL.2	WBGene00021595	-0.363326	0.0499558
scl-8	WBGene00008030	-0.392456	0.0310134
K12H6.4	WBGene00019684	-0.415401	0.0249244
clec-95	WBGene00013927	-0.402631	0.0279751
clec-96	WBGene00013930	-0.322111	0.0473617
C48B4.12	WBGene00008175	-0.370341	0.0373355
