## Supplemental Table 2 for "Glial-derived mitochondrial signals impact neuronal proteostasis and aging"

### Sheet: Sheet1
Table S2: Enrichment of upregulated genes using gProfiler
Term name	Term ID	Adj. p-value
ATP-dependent activity	GO:0140657	2.84e-05
catalytic activity, acting on a nucleic acid	GO:0140640	2.98e-05
chromatin binding	GO:0003682	5.32e-05
nucleosome binding	GO:0031491	0.0009972
catalytic activity	GO:0003824	0.00125712
helicase activity	GO:0004386	0.00133736
alpha-mannosidase activity	GO:0004559	0.00194176
ATP binding	GO:0005524	0.0028927
hydrolase activity	GO:0016787	0.00330096
mannosidase activity	GO:0015923	0.003466
adenyl ribonucleotide binding	GO:0032559	0.00542947
ATP hydrolysis activity	GO:0016887	0.00568614
adenyl nucleotide binding	GO:0030554	0.00610153
binding	GO:0005488	0.00671678
mannosyl-oligosaccharide 1,2-alpha-mannosidase activity	GO:0004571	0.00896094
mannosyl-oligosaccharide mannosidase activity	GO:0015924	0.00896094
ion binding	GO:0043167	0.00986571
purine ribonucleoside triphosphate binding	GO:0035639	0.0105154
nucleotide binding	GO:0000166	0.0186401
nucleoside phosphate binding	GO:1901265	0.0186401
purine ribonucleotide binding	GO:0032555	0.0204489
ribonucleotide binding	GO:0032553	0.0317613
purine nucleotide binding	GO:0017076	0.0325325
anion binding	GO:0043168	0.0472639
nucleic acid metabolic process	GO:0090304	4.85e-14
nucleobase-containing compound metabolic process	GO:0006139	1.3e-12
heterocycle metabolic process	GO:0046483	6.48e-12
cellular aromatic compound metabolic process	GO:0006725	7.5e-12
DNA metabolic process	GO:0006259	1.38e-11
organic cyclic compound metabolic process	GO:1901360	3.28e-11
cellular response to DNA damage stimulus	GO:0006974	1.18e-08
cellular component organization or biogenesis	GO:0071840	2.12e-08
DNA repair	GO:0006281	1.6e-07
cellular response to stress	GO:0033554	5.74e-07
ncRNA processing	GO:0034470	6.66e-07
ncRNA metabolic process	GO:0034660	7.88e-07
RNA processing	GO:0006396	4.54e-06
cellular component organization	GO:0016043	7.28e-06
RNA metabolic process	GO:0016070	1.27e-05
organelle organization	GO:0006996	1.93e-05
cell cycle	GO:0007049	4.57e-05
meiotic cell cycle	GO:0051321	0.00016796
response to stress	GO:0006950	0.00024113
cell cycle process	GO:0022402	0.0003086
chromosome segregation	GO:0007059	0.00070529
chromosome organization	GO:0051276	0.00102914
meiotic cell cycle process	GO:1903046	0.00240123
RNA 3'-end processing	GO:0031123	0.00782591
nuclear chromosome segregation	GO:0098813	0.0119012
mRNA metabolic process	GO:0016071	0.0138571
meiotic chromosome segregation	GO:0045132	0.0148385
DNA replication	GO:0006260	0.0154488
ribosome biogenesis	GO:0042254	0.0170408
nucleobase-containing compound catabolic process	GO:0034655	0.0178924
macromolecule metabolic process	GO:0043170	0.0203206
rRNA processing	GO:0006364	0.0210823
regulation of embryonic development	GO:0045995	0.0242026
reproduction	GO:0000003	0.02627
RNA catabolic process	GO:0006401	0.0307936
organelle fission	GO:0048285	0.0322546
heterocycle catabolic process	GO:0046700	0.0382444
cellular nitrogen compound catabolic process	GO:0044270	0.0382444
rRNA metabolic process	GO:0016072	0.0458112
embryo development	GO:0009790	0.0491675
reproductive process	GO:0022414	0.049987
intracellular anatomical structure	GO:0005622	2.02e-33
intracellular membrane-bounded organelle	GO:0043231	1.8e-29
intracellular organelle	GO:0043229	9.49e-29
organelle	GO:0043226	4.16e-28
membrane-bounded organelle	GO:0043227	1.34e-27
nucleus	GO:0005634	6.35e-22
nuclear protein-containing complex	GO:0140513	2.58e-10
nuclear lumen	GO:0031981	1.68e-08
protein-containing complex	GO:0032991	2.37e-08
intracellular organelle lumen	GO:0070013	4.84e-08
organelle lumen	GO:0043233	5.36e-08
membrane-enclosed lumen	GO:0031974	5.64e-08
nucleoplasm	GO:0005654	2.96e-07
chromosome	GO:0005694	1.81e-06
intracellular non-membrane-bounded organelle	GO:0043232	0.00032383
non-membrane-bounded organelle	GO:0043228	0.00032383
transcription elongation factor complex	GO:0008023	0.00385864
FACT complex	GO:0035101	0.00422841
catalytic complex	GO:1902494	0.00573224
cytoplasm	GO:0005737	0.00722504
spliceosomal complex	GO:0005681	0.0116122
preribosome	GO:0030684	0.012634
integrator complex	GO:0032039	0.0344782
Spliceosome	KEGG:03040	0.00093293
Factor: ceh-48; motif: NNYCRATAN; match class: 1	TF:M08052_1	0.0315932
