## Supplemental Table 3 for "Glial-derived mitochondrial signals impact neuronal proteostasis and aging"

### Sheet: Sheet1
Table S3: GO enrichment for DEGs.
Up/down	GO	name	p-value	q-value
upregulated	GO:0090304	nucleic acid metabolic process	9.21e-26	5.43e-22
upregulated	GO:0006139	nucleobase-containing compound metabolic process	1.79e-21	5.29e-18
upregulated	GO:0046483	heterocycle metabolic process	3.24e-20	6.38e-17
upregulated	GO:0006725	cellular aromatic compound metabolic process	4.84e-20	7.13e-17
upregulated	GO:1901360	organic cyclic compound metabolic process	5.29e-19	6.25e-16
upregulated	GO:0016070	RNA metabolic process	3.28e-15	3.23e-12
upregulated	GO:0043170	macromolecule metabolic process	5.49e-15	4.63e-12
upregulated	GO:0034641	cellular nitrogen compound metabolic process	4.23e-14	3.12e-11
upregulated	GO:0044238	primary metabolic process	2.77e-13	1.82e-10
upregulated	GO:0006396	RNA processing	5.26e-13	3.1e-10
upregulated	GO:0006807	nitrogen compound metabolic process	8.34e-12	4.47e-09
upregulated	GO:0044237	cellular metabolic process	1.06e-11	5.21e-09
upregulated	GO:0071840	cellular component organization or biogenesis	2.45e-11	1.11e-08
upregulated	GO:0071704	organic substance metabolic process	3.73e-11	1.57e-08
upregulated	GO:0006974	cellular response to DNA damage stimulus	1.11e-10	4.37e-08
upregulated	GO:0008152	metabolic process	1.2e-10	4.41e-08
upregulated	GO:0006259	DNA metabolic process	1.86e-10	6.46e-08
upregulated	GO:0016043	cellular component organization	2.87e-10	9.41e-08
upregulated	GO:0016071	mRNA metabolic process	2.9e-09	9e-07
upregulated	GO:0044260	cellular macromolecule metabolic process	1.3e-08	3.83e-06
upregulated	GO:0009987	cellular process	1.55e-08	4.36e-06
upregulated	GO:0008150	biological_process	1.84e-08	4.94e-06
upregulated	GO:0006281	DNA repair	4.93e-08	1.26e-05
upregulated	GO:0022414	reproductive process	1.91e-07	4.69e-05
upregulated	GO:0006397	mRNA processing	2.98e-07	7.04e-05
upregulated	GO:0006950	response to stress	4.37e-07	9.9e-05
upregulated	GO:0051321	meiotic cell cycle	4.74e-07	0.000104
upregulated	GO:0007059	chromosome segregation	4.75e-07	0.0001
upregulated	GO:0022402	cell cycle process	5.43e-07	0.00011
upregulated	GO:0007049	cell cycle	7.94e-07	0.000156
upregulated	GO:0051128	regulation of cellular component organization	9.61e-07	0.000183
upregulated	GO:0034470	ncRNA processing	1.79e-06	0.000331
upregulated	GO:0006325	chromatin organization	1.86e-06	0.000332
upregulated	GO:0050789	regulation of biological process	1.92e-06	0.000334
upregulated	GO:0048856	anatomical structure development	1.93e-06	0.000326
upregulated	GO:0050793	regulation of developmental process	2.47e-06	0.000405
upregulated	GO:0098813	nuclear chromosome segregation	4.97e-06	0.000792
upregulated	GO:0034660	ncRNA metabolic process	5.04e-06	0.000783
upregulated	GO:0007275	multicellular organism development	5.4e-06	0.000817
upregulated	GO:0033554	cellular response to stress	6.33e-06	0.000933
upregulated	GO:0033044	regulation of chromosome organization	6.51e-06	0.000936
upregulated	GO:0048519	negative regulation of biological process	8.52e-06	0.0012
upregulated	GO:0045132	meiotic chromosome segregation	9.03e-06	0.00124
upregulated	GO:1903046	meiotic cell cycle process	1e-05	0.00134
upregulated	GO:0051716	cellular response to stimulus	1.14e-05	0.00149
upregulated	GO:0032502	developmental process	1.52e-05	0.00194
upregulated	GO:0065007	biological regulation	1.54e-05	0.00193
upregulated	GO:0051239	regulation of multicellular organismal process	1.56e-05	0.00192
upregulated	GO:0048598	embryonic morphogenesis	1.95e-05	0.00235
upregulated	GO:0010564	regulation of cell cycle process	2.09e-05	0.00247
upregulated	GO:0000003	reproduction	2.16e-05	0.0025
upregulated	GO:0050896	response to stimulus	2.42e-05	0.00274
upregulated	GO:0006996	organelle organization	2.5e-05	0.00278
upregulated	GO:0051276	chromosome organization	2.96e-05	0.00323
upregulated	GO:2000026	regulation of multicellular organismal development	2.98e-05	0.0032
upregulated	GO:0031123	RNA 3'-end processing	3.22e-05	0.00339
upregulated	GO:0009792	embryo development ending in birth or egg hatching	3.77e-05	0.00391
upregulated	GO:0010629	negative regulation of gene expression	4.18e-05	0.00425
upregulated	GO:0040017	positive regulation of locomotion	4.47e-05	0.00447
upregulated	GO:0009892	negative regulation of metabolic process	4.51e-05	0.00444
upregulated	GO:0051726	regulation of cell cycle	4.72e-05	0.00456
upregulated	GO:0040028	regulation of vulval development	5.02e-05	0.00478
upregulated	GO:0090305	nucleic acid phosphodiester bond hydrolysis	5.05e-05	0.00473
upregulated	GO:0033043	regulation of organelle organization	5.17e-05	0.00477
upregulated	GO:0034655	nucleobase-containing compound catabolic process	6.67e-05	0.00605
upregulated	GO:0006260	DNA replication	6.73e-05	0.00601
upregulated	GO:0000956	nuclear-transcribed mRNA catabolic process	7.75e-05	0.00682
upregulated	GO:0048518	positive regulation of biological process	7.92e-05	0.00687
upregulated	GO:0006401	RNA catabolic process	7.95e-05	0.0068
upregulated	GO:0009790	embryo development	8.98e-05	0.00757
upregulated	GO:0009314	response to radiation	9.04e-05	0.00751
upregulated	GO:0040012	regulation of locomotion	0.000115	0.00943
upregulated	GO:0046856	phosphatidylinositol dephosphorylation	0.000123	0.00992
upregulated	GO:0008380	RNA splicing	0.000136	0.0108
upregulated	GO:0006338	chromatin remodeling	0.000158	0.0124
upregulated	GO:0033047	regulation of mitotic sister chromatid segregation	0.000158	0.0122
upregulated	GO:0006402	mRNA catabolic process	0.000162	0.0124
upregulated	GO:0000710	meiotic mismatch repair	0.000173	0.0131
upregulated	GO:0000184	nuclear-transcribed mRNA catabolic process, nonsense-mediated decay	0.000173	0.0129
upregulated	GO:0048584	positive regulation of response to stimulus	0.000174	0.0128
upregulated	GO:0044270	cellular nitrogen compound catabolic process	0.000179	0.0131
upregulated	GO:1903047	mitotic cell cycle process	0.000188	0.0136
upregulated	GO:0019222	regulation of metabolic process	0.00019	0.0135
upregulated	GO:0060465	pharynx development	0.000191	0.0134
upregulated	GO:2001020	regulation of response to DNA damage stimulus	0.000192	0.0133
upregulated	GO:0048562	embryonic organ morphogenesis	0.000192	0.0132
upregulated	GO:0060255	regulation of macromolecule metabolic process	0.000199	0.0135
upregulated	GO:0046700	heterocycle catabolic process	0.000209	0.014
upregulated	GO:0046488	phosphatidylinositol metabolic process	0.000212	0.0141
upregulated	GO:0010605	negative regulation of macromolecule metabolic process	0.000243	0.0159
upregulated	GO:0007346	regulation of mitotic cell cycle	0.000253	0.0164
upregulated	GO:0050794	regulation of cellular process	0.000263	0.0169
upregulated	GO:0010468	regulation of gene expression	0.000264	0.0167
upregulated	GO:0009887	animal organ morphogenesis	0.000276	0.0173
upregulated	GO:0006298	mismatch repair	0.000277	0.0172
upregulated	GO:0019439	aromatic compound catabolic process	0.000302	0.0186
upregulated	GO:0002119	nematode larval development	0.000328	0.0199
upregulated	GO:0010948	negative regulation of cell cycle process	0.00034	0.0205
upregulated	GO:0006370	7-methylguanosine mRNA capping	0.000421	0.0251
upregulated	GO:0002164	larval development	0.000424	0.025
upregulated	GO:1901361	organic cyclic compound catabolic process	0.00043	0.0251
upregulated	GO:0033045	regulation of sister chromatid segregation	0.000532	0.0308
upregulated	GO:0046839	phospholipid dephosphorylation	0.000547	0.0313
upregulated	GO:0051783	regulation of nuclear division	0.000563	0.0319
upregulated	GO:0048523	negative regulation of cellular process	0.000567	0.0318
upregulated	GO:0006310	DNA recombination	0.000629	0.035
upregulated	GO:0034502	protein localization to chromosome	0.000698	0.0385
upregulated	GO:0071897	DNA biosynthetic process	0.000698	0.0381
upregulated	GO:0048557	embryonic digestive tract morphogenesis	0.000698	0.0378
upregulated	GO:0043412	macromolecule modification	0.000786	0.0421
upregulated	GO:0036260	RNA capping	0.000819	0.0435
upregulated	GO:0009452	7-methylguanosine RNA capping	0.000819	0.0431
upregulated	GO:0009791	post-embryonic development	0.000878	0.0458
upregulated	GO:0048583	regulation of response to stimulus	0.000886	0.0458
upregulated	GO:0048522	positive regulation of cellular process	0.000887	0.0455
upregulated	GO:0032501	multicellular organismal process	0.000923	0.047
upregulated	GO:0016246	RNA interference	0.000944	0.0476
upregulated	GO:0031047	gene silencing by RNA	0.000949	0.0475
upregulated	GO:0005488	binding	2.94e-10	7.4e-07
upregulated	GO:0003676	nucleic acid binding	3.21e-09	4.03e-06
upregulated	GO:0004386	helicase activity	4.93e-09	4.13e-06
upregulated	GO:0097159	organic cyclic compound binding	2.05e-07	0.000129
upregulated	GO:1901363	heterocyclic compound binding	2.82e-07	0.000142
upregulated	GO:0016817	hydrolase activity, acting on acid anhydrides	1.16e-06	0.000485
upregulated	GO:0016818	hydrolase activity, acting on acid anhydrides, in phosphorus-containing anhydrides	1.16e-06	0.000416
upregulated	GO:0016462	pyrophosphatase activity	1.16e-06	0.000364
upregulated	GO:0017111	nucleoside-triphosphatase activity	4.82e-06	0.00135
upregulated	GO:0016787	hydrolase activity	5.55e-06	0.00139
upregulated	GO:0003824	catalytic activity	1.73e-05	0.00396
upregulated	GO:0140097	catalytic activity, acting on DNA	2.04e-05	0.00427
upregulated	GO:0140098	catalytic activity, acting on RNA	2.23e-05	0.00431
upregulated	GO:0005524	ATP binding	2.41e-05	0.00432
upregulated	GO:0003682	chromatin binding	2.96e-05	0.00496
upregulated	GO:0003723	RNA binding	4.65e-05	0.00731
upregulated	GO:0032559	adenyl ribonucleotide binding	4.71e-05	0.00697
upregulated	GO:0030554	adenyl nucleotide binding	5.33e-05	0.00745
upregulated	GO:0035639	purine ribonucleoside triphosphate binding	8.83e-05	0.0117
upregulated	GO:0005515	protein binding	0.00011	0.0138
upregulated	GO:0003724	RNA helicase activity	0.000114	0.0137
upregulated	GO:0032555	purine ribonucleotide binding	0.000172	0.0197
upregulated	GO:0052866	phosphatidylinositol phosphate phosphatase activity	0.000173	0.019
upregulated	GO:0017076	purine nucleotide binding	0.000206	0.0216
upregulated	GO:0032553	ribonucleotide binding	0.000265	0.0267
upregulated	GO:0003674	molecular_function	0.000268	0.0259
upregulated	GO:0034593	phosphatidylinositol bisphosphate phosphatase activity	0.000277	0.0258
upregulated	GO:0008408	3'-5' exonuclease activity	0.000302	0.0271
upregulated	GO:0015020	glucuronosyltransferase activity	0.000333	0.0289
upregulated	GO:0097367	carbohydrate derivative binding	0.000431	0.0361
upregulated	GO:0008144	drug binding	0.000441	0.0357
upregulated	GO:1901265	nucleoside phosphate binding	0.000453	0.0356
upregulated	GO:0000166	nucleotide binding	0.000453	0.0345
upregulated	GO:0008194	UDP-glycosyltransferase activity	0.000566	0.0418
upregulated	GO:0004559	alpha-mannosidase activity	0.000819	0.0588
upregulated	GO:0004527	exonuclease activity	0.000828	0.0578
upregulated	GO:0044428	nuclear part	2.65e-22	3.03e-19
upregulated	GO:0044424	intracellular part	1.1e-19	6.29e-17
upregulated	GO:0043229	intracellular organelle	8.99e-18	3.42e-15
upregulated	GO:0043226	organelle	4.16e-17	1.19e-14
upregulated	GO:0043227	membrane-bounded organelle	6.28e-16	1.43e-13
upregulated	GO:0043231	intracellular membrane-bounded organelle	1.15e-15	2.2e-13
upregulated	GO:0044422	organelle part	4.92e-14	8.02e-12
upregulated	GO:0005634	nucleus	5.54e-14	7.9e-12
upregulated	GO:0044446	intracellular organelle part	5.54e-14	7.03e-12
upregulated	GO:0044464	cell part	5.78e-14	6.6e-12
upregulated	GO:0032991	protein-containing complex	1.1e-07	1.14e-05
upregulated	GO:0005694	chromosome	1.42e-07	1.35e-05
upregulated	GO:0044427	chromosomal part	1.52e-06	0.000133
upregulated	GO:0044451	nucleoplasm part	9.12e-06	0.000743
upregulated	GO:0043228	non-membrane-bounded organelle	1.66e-05	0.00126
upregulated	GO:0043232	intracellular non-membrane-bounded organelle	1.66e-05	0.00118
upregulated	GO:0044454	nuclear chromosome part	6.21e-05	0.00417
upregulated	GO:0005681	spliceosomal complex	0.000101	0.0064
upregulated	GO:0042645	mitochondrial nucleoid	0.000421	0.0253
upregulated	GO:0009295	nucleoid	0.000421	0.024
upregulated	GO:0000785	chromatin	0.000512	0.0278
upregulated	GO:1990904	ribonucleoprotein complex	0.000535	0.0277
upregulated	GO:0005654	nucleoplasm	0.000823	0.0409
upregulated	GO:0005604	basement membrane	0.000877	0.0417
downregulated	GO:0043043	peptide biosynthetic process	9.58e-18	5.65e-14
downregulated	GO:0006412	translation	4.32e-17	1.27e-13
downregulated	GO:0043604	amide biosynthetic process	2.2e-16	4.32e-13
downregulated	GO:0034645	cellular macromolecule biosynthetic process	2.87e-15	4.24e-12
downregulated	GO:0006518	peptide metabolic process	3.67e-15	4.33e-12
downregulated	GO:1901566	organonitrogen compound biosynthetic process	1.64e-13	1.61e-10
downregulated	GO:0044271	cellular nitrogen compound biosynthetic process	1.83e-13	1.54e-10
downregulated	GO:0009059	macromolecule biosynthetic process	3.44e-13	2.53e-10
downregulated	GO:0043603	cellular amide metabolic process	3.8e-13	2.49e-10
downregulated	GO:1901576	organic substance biosynthetic process	9.33e-11	5.51e-08
downregulated	GO:0009058	biosynthetic process	1.01e-10	5.41e-08
downregulated	GO:0034641	cellular nitrogen compound metabolic process	1.82e-10	8.95e-08
downregulated	GO:0044249	cellular biosynthetic process	2.39e-10	1.09e-07
downregulated	GO:0006807	nitrogen compound metabolic process	1.45e-09	6.1e-07
downregulated	GO:0043170	macromolecule metabolic process	2.86e-08	1.12e-05
downregulated	GO:0071704	organic substance metabolic process	6.91e-08	2.55e-05
downregulated	GO:0044238	primary metabolic process	1.05e-07	3.65e-05
downregulated	GO:1901564	organonitrogen compound metabolic process	4.95e-07	0.000162
downregulated	GO:0002181	cytoplasmic translation	6.65e-07	0.000207
downregulated	GO:0044260	cellular macromolecule metabolic process	7.63e-07	0.000225
downregulated	GO:0044237	cellular metabolic process	1.32e-06	0.00037
downregulated	GO:0008152	metabolic process	1.71e-06	0.00046
downregulated	GO:0019538	protein metabolic process	5.02e-06	0.00129
downregulated	GO:0022402	cell cycle process	1.04e-05	0.00256
downregulated	GO:0044267	cellular protein metabolic process	1.55e-05	0.00365
downregulated	GO:1903047	mitotic cell cycle process	1.57e-05	0.00357
downregulated	GO:0007059	chromosome segregation	6.8e-05	0.0149
downregulated	GO:0009792	embryo development ending in birth or egg hatching	0.000107	0.0225
downregulated	GO:0009987	cellular process	0.000213	0.0433
downregulated	GO:0022412	cellular process involved in reproduction in multicellular organism	0.000221	0.0435
downregulated	GO:0051225	spindle assembly	0.000262	0.0498
downregulated	GO:1902850	microtubule cytoskeleton organization involved in mitosis	0.000351	0.0647
downregulated	GO:0051726	regulation of cell cycle	0.000445	0.0796
downregulated	GO:0007049	cell cycle	0.00046	0.0798
downregulated	GO:0000226	microtubule cytoskeleton organization	0.000505	0.0851
downregulated	GO:0090307	mitotic spindle assembly	0.000533	0.0874
downregulated	GO:0098813	nuclear chromosome segregation	0.000547	0.0872
downregulated	GO:0070265	necrotic cell death	0.000613	0.0952
downregulated	GO:0000281	mitotic cytokinesis	0.000777	0.118
downregulated	GO:0000377	RNA splicing, via transesterification reactions with bulged adenosine as nucleophile	0.000871	0.129
downregulated	GO:0000375	RNA splicing, via transesterification reactions	0.000871	0.125
downregulated	GO:0000398	mRNA splicing, via spliceosome	0.000871	0.122
downregulated	GO:0009790	embryo development	0.000885	0.121
downregulated	GO:0000070	mitotic sister chromatid segregation	0.000908	0.122
downregulated	GO:0003735	structural constituent of ribosome	2.69e-20	6.76e-17
downregulated	GO:0005198	structural molecule activity	3.79e-12	4.77e-09
downregulated	GO:0003723	RNA binding	1.61e-08	1.35e-05
downregulated	GO:0005488	binding	7.21e-06	0.00453
downregulated	GO:0005515	protein binding	5.27e-05	0.0265
downregulated	GO:0003676	nucleic acid binding	0.000282	0.118
downregulated	GO:0003729	mRNA binding	0.000437	0.157
downregulated	GO:0005840	ribosome	1.89e-22	2.16e-19
downregulated	GO:0044445	cytosolic part	3.48e-20	1.99e-17
downregulated	GO:0044391	ribosomal subunit	2.1e-19	7.98e-17
downregulated	GO:0022627	cytosolic small ribosomal subunit	6.85e-19	1.95e-16
downregulated	GO:0015935	small ribosomal subunit	3.19e-17	7.29e-15
downregulated	GO:0043228	non-membrane-bounded organelle	5.53e-17	1.05e-14
downregulated	GO:0043232	intracellular non-membrane-bounded organelle	5.53e-17	9.01e-15
downregulated	GO:1990904	ribonucleoprotein complex	1.06e-14	1.51e-12
downregulated	GO:0044424	intracellular part	2.18e-12	2.77e-10
downregulated	GO:0032991	protein-containing complex	4.55e-12	5.19e-10
downregulated	GO:0044446	intracellular organelle part	6.5e-12	6.74e-10
downregulated	GO:0044422	organelle part	5.57e-11	5.3e-09
downregulated	GO:0044444	cytoplasmic part	8.41e-10	7.38e-08
downregulated	GO:0043229	intracellular organelle	2.02e-09	1.65e-07
downregulated	GO:0043226	organelle	3.96e-09	3.01e-07
downregulated	GO:0022625	cytosolic large ribosomal subunit	1.27e-06	9.05e-05
downregulated	GO:0044464	cell part	1.81e-06	0.000121
downregulated	GO:0015934	large ribosomal subunit	2.68e-05	0.0017
downregulated	GO:0005737	cytoplasm	0.000248	0.0149
downregulated	GO:0005813	centrosome	0.000432	0.0246
downregulated	GO:0044432	endoplasmic reticulum part	0.000752	0.0409
downregulated	GO:0005815	microtubule organizing center	0.000844	0.0438
