## Supplemental Table 4 for "Glial-derived mitochondrial signals impact neuronal proteostasis and aging"

### Sheet: Sheet1
Supplemental Table S4. Statistical Analyses of Lifespan Data
Corresponding	Strain, Treatment	Median Lifespan	# Deaths/# Total	% Change in	p-value
Figure		[days; hours for PQ]		Median Lifespan	Log-rank (Mantel-Cox)
Fig. 1A	N2	15	95/120	--	--
representative	ptr-10p::jmjd-1.2	19	84/120	1.26667	0.0158
Fig. 1A	N2	17	76/120	--	--
replicate	ptr-10p::jmjd-1.2	22	71/120	1.29412	<0.0001
Fig. 1A	N2	18	108/120	--	--
replicate	ptr-10p::jmjd-1.2	21	97/120	1.16667	0.0416
Fig. 1B	N2	17	76/120	--	--
representative	fig-1p::jmjd-1.2	22	84/120	1.3	<0.0001
Fig. 1B	N2	17	97/120	--	--
replicate	fig-1p::jmjd-1.2	22	85/120	1.29412	<0.0001
Fig. 1B	N2	15	95/120	--	--
replicate	fig-1p::jmjd-1.2	19	111/120	1.26667	<0.0001
Fig. 1C	N2	19	95/120	--	--
representative	hlh-17p::jmjd-1.2	23	109/120	1.21053	<0.0001
Fig. 1C	N2	17	76/120	--	--
replicate	hlh-17p::jmjd-1.2	22	71/120	1.29412	<0.0001
Fig. 1C	N2	15	95/120	--	--
replicate	hlh-17p::jmjd-1.2	21	78/120	1.4	<0.0001
Fig. 1F	N2	4.7	60/60	--	--
replicate	hlh-17p::jmjd-1.2	6.4	60/60	1.3617	--
Fig. 1F	N2	4.1	60/60	--	--
replicate	hlh-17p::jmjd-1.2	5.3	60/60	1.29268	--
Fig. 1F	N2	5.2	60/60	--	--
replicate	hlh-17p::jmjd-1.2	7	60/60	1.34615	--
Fig. 2F	N2, empty vector	20	97/120	--	--
representative	hlh-17p::jmjd-1.2, empty vector	23	95/120	1.15	<0.0001
	N2, atfs-1 RNAi	20	106/120	1	n.s.
	hlh-17p::jmjd-1.2, atfs-1 RNAi	20	92/120	1	n.s.
Fig. 2F	N2, empty vector	19	95/120	--	--
replicate	hlh-17p::jmjd-1.2, empty vector	23	80/120	1.21053	<0.0001
	N2, atfs-1 RNAi	20	87/120	1.05263	n.s.
	hlh-17p::jmjd-1.2, atfs-1 RNAi	20	86/120	1.05263	n.s.
